# The genetic architecture underlying ecological adaptation in Atlantic herring is not consistent with the infinitesimal model

**DOI:** 10.1101/2020.07.15.204214

**Authors:** Fan Han, Minal Jamsandekar, Mats E. Pettersson, Leyi Su, Angela Fuentes-Pardo, Brian Davis, Dorte Bekkevold, Florian Berg, Michele Cassini, Geir Dahle, Edward D. Farell, Arild Folkvord, Leif Andersson

## Abstract

Atlantic herring is widespread in North Atlantic and adjacent waters and is one of the most abundant vertebrates on earth. This species is well suited to explore genetic adaptation due to minute genetic differentiation at selectively neutral loci. Here we report hundreds of loci underlying ecological adaptation to different geographic areas and spawning conditions. Four of these represent megabase inversions confirmed by long read sequencing. The genetic architecture underlying ecological adaptation in the herring is in conflict with the infinitesimal model for complex traits because of the large shifts in allele frequencies at hundreds of loci under selection.
