## Supplementary material for "The genetic architecture underlying ecological adaptation in Atlantic herring is not consistent with the infinitesimal model": Table S1

### Sheet: Table S1
Table S1. Population samples used pooled sequencing along with spawning time of each population, capture date and location, and salinity.
Identifier	Sample name	Location (1)	Longtitude	Latitude	Region	Spawning season	Sampling date	Sample size	Salinity (ppt)	Reference (2)
1	A_Kalix_Baltic_Spring	Kalix	65.52	22.43	Baltic Sea	Spring	19800629	47	3	Lamichhaney et al., 2012
2	HGS1_Riga_Baltic_Spring	Gulf of Riga	58.3375	24.6186	Baltic Sea	Spring	20140421	96	5.5	Hill et al. 2019; Bekkevold et al. 2016
3	HGS2_Riga_Baltic_Spring	Gulf of Riga	58.3375	24.6186	Baltic Sea	Spring	20160530	100	5.5	Hill et al. 2019; Bekkevold et al. 2016
4	HGS3_Riga_Baltic_Autumn	Gulf of Riga	58.1036	23.9222	Baltic Sea	Autumn	20140903	96	5.5	Hill et al. 2019; Bekkevold et al. 2016
5	HGS4_Riga_Baltic_Autumn	Gulf of Riga	58.1036	23.9222	Baltic Sea	Autumn	20150909	99	5.5	Hill et al. 2019; Bekkevold et al. 2016
6	PB6_Gävle_Baltic_Summer	Gävle	60.43	17.18	Baltic Sea	Summer	20120718	100	6	Martinez Barrio et al. 2016
7	B_Vaxholm_Baltic_Spring	Vaxholm	59.26	18.18	Baltic Sea	Spring	19790827	50	6	Lamichhaney et al. 2012
8	PB1_Hästskär_Baltic_Spring	Hästskär	60.35	17.48	Baltic Sea	Spring	20130522	50	6	Martinez Barrio et al. 2016
9	PB4_Hudiksvall_Baltic_Spring	Hudiksvall	61.45	17.3	Baltic Sea	Spring	20120419	100	6	Martinez Barrio et al. 2016
10	PB5_Gävle_Baltic_Spring	Gävle	60.43	17.18	Baltic Sea	Spring	20120507	100	6	Martinez Barrio et al. 2016
11	PB7_Gävle_Baltic_Autumn	Gävle	60.44	17.35	Baltic Sea	Autumn	20120904	100	6	Martinez Barrio et al. 2016
12	G_Gamleby_Baltic_Spring	Gamleby	57.5	16.27	Baltic Sea	Spring	19790820	49	7	Lamichhaney et al. 2012
13	PB11_Kalmar_Baltic_Spring	Kalmar	57.39	17.07	Baltic Sea	Spring	20120509	100	7	Martinez Barrio et al. 2016
14	PB12_Karlskrona_Baltic_Spring	Karlskrona	56.1	15.33	Baltic Sea	Spring	20120530	100	7	Martinez Barrio et al. 2016
15	HGS71_Rugen_Baltic_Spring	Rügen	54.1437	13.4688	Baltic Sea - Transision	Spring	20090406	40	8	Hill et al. 2019; Limborg et al. 2012
16	HGS72_Rugen_Baltic_Spring	Rügen	54.1437	13.4688	Baltic Sea - Transision	Spring	20030424	40	8	Hill et al. 2019; Limborg et al. 2012
17	PN3_CentralBaltic_Baltic_Spring	Central Baltic	55.24	15.51	Baltic Sea (=Transition gene pool)	Spring	20111018	100	8	Martinez Barrio et al. 2016
18	S18_Germany_Baltic	Ariadnegrund	54.217	13.583	Baltic Sea - Transision	Spring	20120320	110	8	Present study
19	HGS12_BornholmBasin_Baltic_Autumn	Bornholm Basin	55.301	15.2235	Baltic Sea - Transision	Autumn	20161110	45	8	Hill et al. 2019
20	HGS6_Schlei_Baltic_Spring	Schlei	54.6	9.76	Baltic Sea - Transision	Spring	20110509	50	9	Hill et al. 2019; Bekkevold et al. 2015
21	HGS5_Schlei_Baltic_Autumn	Schlei	54.6	9.76	Baltic Sea - Transision	Autumn	20101025	89	9	Hill et al. 2019
22	H_Fehmarn_Baltic_Autumn	Fehmarn	54.5	11.3	Baltic Sea - Transision	Autumn	19790923	50	12	Lamichhaney et al. 2012
23	HGS11_RingkobingFjord_Spring	Ringköbing Fjord	56.0185	8.1867	Northeast Atlantic Ocean - Transition	Spring	20090422	40	12	Hill et al. 2019; Limborg et al. 2012
24*	HGS24_Landvik_Atlantic_Spring	Landvik	58.32	8.502	Northeast Atlantic Ocean - Transition	Spring	20150428	30	15	Present study
24*	HGS24_Landvik_Atlantic_Spring	Landvik	58.32	8.502	Northeast Atlantic Ocean - Transition	Spring	20150506	16	15	Present study
24*	HGS24_Landvik_Atlantic_Spring	Landvik	58.32	8.502	Northeast Atlantic Ocean - Transition	Spring	20150603	4	15	Present study
25	LandvikS17_Norway_Atlantic_Spring	Landvik	58.32	8.5	Northeast Atlantic Ocean - Transition	Spring	20150519	38	15	Present study
26	J_Träslövslage_Baltic_Spring	Träslövsläge	57.03	12.11	Northeast Atlantic Ocean - Transition	Spring	19781023	50	20	Lamichhaney et al. 2012
27	PB9_Kattegat_Atlantic_Spring	Kattegat, Björköfjorden	57.43	11.42	Northeast Atlantic Ocean - Transition	Spring	20120312	100	23	Martinez Barrio et al. 2016
28	O_Hamburgsund_Atlantic_Spring	Hamburgsund	58.3	11.13	Northeast Atlantic Ocean - Transition	Spring	19790319	49	25	Lamichhaney et al. 2012
29	HGS8_KattegatNorth_Atlantic_Spring	Kattegat North	57.4	11.4	Northeast Atlantic Ocean - Transition	Spring	20090424	41	25	Hill et al. 2019; Limborg et al. 2012
30	PB10_Skagerrak_Atlantic_Spring	Skagerrak, Brofjorden	58.19	11.21	Northeast Atlantic Ocean - Transition	Spring	20120320	100	25	Martinez Barrio et al. 2016
31	HGS25_Lindås_Atlantic_Spring	Lindås	60.729	5.13141	Northeast Atlantic Ocean	Spring	20100312	50	28	Present study
32	HGS26_Lusterfjorden_Atlantic_Spring	Lusterfjorden	61.4767	7.57667	Northeast Atlantic Ocean	Spring	20111108	50	32	Present study
33	HGS23_Clyde_Atlantic_Spring	Ballantrae, Clyde	55.136	-5.0357	Northeast Atlantic Ocean	Spring	20030314	39	33	Present study; Hatfield et al., 2007
34	HGS17_IsleOfMan_IrishSea_Autumn	Douglas Bank, Isle of Man	54.06	-4.37	Northeast Atlantic Ocean	Autumn	20150930	50	33	Present study
35	HGS19_TeelinBay_Atlantic_Winter	Teelin Bay	54.6266	-8.6305	Northeast Atlantic Ocean	Winter	20160108	47	34	Present study
36	HGS10_Downs_EnglishChannel_Winter	Downs	51.3376	1.896	Northeast Atlantic Ocean	Winter	20161212	55	35	Present study
37	HGS9_Greenland_Atlantic_Spring	Greenland	60.783	-47.15	Northwest Atlantic Ocean	Summer	20161005	38	35	Present study
38	DalFB_Atlantic_Spring	Fortune Bay	47.17	-55.38	Northwest Atlantic Ocean	Mixed	20140526	35	35	Lamichhaney et al. 2017
39	DalInB_Atlantic_Spring	Inner Baie Des Chaleurs	48	-65.51	Northwest Atlantic Ocean	Spring	20140508	41	35	Lamichhaney et al. 2017
40	DalNsS_Atlantic_Spring	Northumberland Strait	46.19	-64.09	Northwest Atlantic Ocean	Spring	20140506	49	35	Lamichhaney et al. 2017
41	HGS15_NSSH_Atlantic_Spring	Norway	67.463	9.473	Northeast Atlantic Ocean	Spring	20170220	43	35	Hill et al. 2019
42	HGS20_Skye_Atlantic_Spring	Isle of Skye	57.4086	-6.1268	Northeast Atlantic Ocean	Spring	20040224	50	35	Present study; Hatfield et al., 2007
43*	HGS27_Gloppen_Atlantic_Spring	Gloppen	61.77	6.1633	Northeast Atlantic Ocean	Spring	20100802	20	35	Present study
43*	HGS27_Gloppen_Atlantic_Spring	Gloppen	61.77	6.1633	Northeast Atlantic Ocean	Spring	20120401	11	35	Present study
43*	HGS27_Gloppen_Atlantic_Spring	Gloppen	61.77	6.1633	Northeast Atlantic Ocean	Spring	20120905	15	35	Present study
43*	HGS27_Gloppen_Atlantic_Spring	Gloppen	61.77	6.1633	Northeast Atlantic Ocean	Spring	20121130	4	35	Present study
44	Q_Norway_Atlantic_Atlantic_Spring	Norway	64.52	10.15	Northeast Atlantic Ocean	Spring	19800207	49	35	Lamichhaney et al. 2012
45	PB2_Iceland_Atlantic_Spring	Iceland, Höfn	65.49	-12.58	Northeast Atlantic Ocean	Spring	20110915	100	35	Martinez Barrio et al. 2016
46	HGS21_Hebrides_Atlantic_Mixed	West of Hebrides	58.166	-7.233	Northeast Atlantic Ocean	Mixed	20160828	50	35	Present study
47	HGS18_CelticSea_Atlantic_AutumnWinter	Celtic Sea	51.591	-6.506	Northeast Atlantic Ocean	Winter	20151201	50	35	Present study
48	DalBoB_Atlantic_Autumn	Bonavista Bay	48.49	-53.2	Northwest Atlantic Ocean	Autumn	20140625	49	35	Lamichhaney et al. 2017
49	DalGeB_Atlantic_Autumn	German Banks	43.16	-66.18	Northwest Atlantic Ocean	Autumn	20140828	48	35	Lamichhaney et al. 2017
50	DalNsF_Atlantic_Autumn	Northumberland Strait	45.44	-62.36	Northwest Atlantic Ocean	Autumn	20140916	50	35	Lamichhaney et al. 2017
51	HGS16_Orkney_NorthSea_Autumn	Orkney	59	-2	Northeast Atlantic Ocean	Autumn	20150901	49	35	Present study
52	HGS22_CapeWrath_Atlantic_Autumn	Cape Wrath	58.6115	-4.372	Northeast Atlantic Ocean	Autumn	20150910	49	35	Present study
53	N_NorthSea_Atlantic_Autumn	North Sea	58.06	6.1	Northeast Atlantic Ocean	Autumn	19790805	49	35	Lamichhaney et al. 2012
54	Pacific herring	Vancouver, Strait of Georgia			Pacific Ocean	Spring	20121124	50	35	Martinez Barrio et al. 2016
	(1) Location refers to where the sample was collected and may differ from spawning location
	(2) References in bold represent sequence data and the other references refer to sample data
	* Samples 24 and 43 are pools of individuals collected at the same location on different occasions
	References
	Hatfield, E.M.C. et al., 2007. (WESTHER, Q5RS-2002-01056): A multidisciplinary approach to the identification of herring (Clupea harengus L.) stock components west of the British Isles using biological tags and genetic markers. Final Report, 322pp.
