## Supplementary material for "The genetic architecture underlying ecological adaptation in Atlantic herring is not consistent with the infinitesimal model": Table S2

### Sheet: Table S2
Table S2. Samples of Atlantic and Pacific herring used for individual sequencing.
Identifier	Sample name	Location	Longitude	Latitude	Region	Spawning season	Sample size	Salinity (ppt)	Date	Reference
i40	H_Fehmarn_Baltic_Autumn	Fehmarn	N54°50′	E11°30′	Baltic Sea	Autumn	3	12	19790923	Lamichhaney et al. 2017
i43	PB7_Gävle_Baltic_Autumn	Gävle	N60°44′	E17°35′	Baltic Sea	Autumn	3	6	20120904	Lamichhaney et al. 2017
i46	PB1_Hästskär_Baltic_Spring	Hästskär	N60°35′	E17°48′	Baltic Sea	Spring	8	6	20130522	Martinez Barrio et al. 2016
i17	AF	Bergen	N60°35′	E05°00′	Northeast Atlantic Ocean	Spring	8	33	20130522	Martinez Barrio et al. 2016
i34	HGS18_CelticSea_Atlantic_AutumnWinter	Celtic Sea	N51° 59'	W6° 51'	Northeast Atlantic Ocean	Winter	3	35	20151201	Present study
i37	HGS10_Downs_EnglishChannel_Winter	Downs	N51° 34'	E1° 90'	Northeast Atlantic Ocean	Winter	3	35	20161212	Present study
i10	HGS17_IsleOfMan_IrishSea_Autumn	Isle of Man	N54° 6'	W4° 37'	Northeast Atlantic Ocean	Autumn	3	35	20150930	Present study
i7	N_NorthSea_Atlantic_Autumn	North Sea	N58°06′	E6°10′	Northeast Atlantic Ocean	Autumn	3	35	19790805	Lamichhaney et al. 2017
i31	HGS15_NSSH_Atlantic_Spring	Norway	N67° 46'	E9°47'	Northeast Atlantic Ocean	Spring	3	35	20170220	Present study
i1	DalBoB_Atlantic_Autumn	Canada(Bonavista Bay)	N48°49′	W53°20′	Northwest Atlantic Ocean	Autumn	2	35	20140625	Lamichhaney et al. 2017
i26	DalFB_Atlantic_Spring	Canada(Fortune Bay)	N47°17′	W55°38′	Northwest Atlantic Ocean	Spring	2	35	20140526	Lamichhaney et al. 2017
i5	DalGeB_Atlantic_Autumn	Canada(German Banks)	N43°16′	W66°18′	Northwest Atlantic Ocean	Autumn	2	35	20140828	Lamichhaney et al. 2017
i30	DalInB_Atlantic_Spring	Canada(Inner Baie Des Chaleurs)	N48°00′	W65°51′	Northwest Atlantic Ocean	Spring	2	35	20140508	Lamichhaney et al. 2017
i3	DalNsF_Atlantic_Autumn	Canada(Northumberland Strait)	N45°44′	W62°36′	Northwest Atlantic Ocean	Autumn	2	35	20140916	Lamichhaney et al. 2017
i28	DalNsS_Atlantic_Spring	Canada(Northumberland Strait)	N46°19′	W64°09′	Northwest Atlantic Ocean	Spring	2	35	20140506	Lamichhaney et al. 2017
i58	Pacific herring	Vancouver, Strait of Georgia	-	-	Pacific Ocean	Spring	6	35	20121124	Lamichhaney et al. 2017
