## Supplementary material for "The genetic architecture underlying ecological adaptation in Atlantic herring is not consistent with the infinitesimal model": Table S3

### Sheet: Table S3
Table S3. Herring populations of superpools in each genetic contrast
Contrast	Corresponding figure	Superpool1	Superpool2
Baltic vs. Northeast Atlantic herring (Spring spawners)	Figure 3a (Upper)	A_Kalix_Baltic_Spring	HGS15_NSSH_Atlantic_Spring
		B_Vaxholm_Baltic_Spring	PB2_Iceland_Atlantic_Spring
		G_Gamleby_Baltic_Spring	Q_Norway_Atlantic_Atlantic_Spring
		HGS1_Riga_Baltic_Spring	PB9_Kattegat_Atlantic_Spring
		HGS2_Riga_Baltic_Spring	PB10_Skagerrak_Atlantic_Spring
		PB11_Kalmar_Baltic_Spring	O_Hamburgsund_Atlantic_Spring
		PB12_Karlskrona_Baltic_Spring	HGS8_KattegatNorth_Atlantic_Spring
		PB1_HastKar_Baltic_Spring
		PB4_Hudiksvall_Baltic_Spring
		PB5_Galve_Baltic_Spring
		PN3_CentralBaltic_Baltic_Spring
		PB6_Galve_Baltic_Summer
Baltic vs. Northeast Atlantic herring (Autumn spawner)	Figure 3a (Lower)	HGS12_BornholmBasin_Baltic_Autumn	HGS16_Orkney_NorthSea_Autumn
		HGS3_Riga_Baltic_Autumn	HGS17_IsleOfMan_IrishSea_Autumn
		HGS4_Riga_Baltic_Autumn	HGS22_CapeWrath_Atlantic_Autumn
		H_Fehmarn_Baltic_Autumn	N_NorthSea_Atlantic_Autumn
		PB7_Galve_Baltic_Autumn
Spring- vs. Autumn-spawning herring (Baltic Sea)	Figure 3c (Upper)	A_Kalix_Baltic_Spring	HGS12_BornholmBasin_Baltic_Autumn
		B_Vaxholm_Baltic_Spring	HGS3_Riga_Baltic_Autumn
		G_Gamleby_Baltic_Spring	HGS4_Riga_Baltic_Autumn
		HGS1_Riga_Baltic_Spring	H_Fehmarn_Baltic_Autumn
		HGS2_Riga_Baltic_Spring	PB7_Galve_Baltic_Autumn
		PB11_Kalmar_Baltic_Spring
		PB12_Karlskrona_Baltic_Spring
		PB1_HastKar_Baltic_Spring
		PB4_Hudiksvall_Baltic_Spring
		PB5_Galve_Baltic_Spring
		PN3_CentralBaltic_Baltic_Spring
Spring- vs. Autumn-spawning herring (Atlantic Ocean)	Figure 3c (Lower)	HGS15_NSSH_Atlantic_Spring	HGS16_Orkney_NorthSea_Autumn
		PB2_Iceland_Atlantic_Spring	HGS17_IsleOfMan_IrishSea_Autumn
		Q_Norway_Atlantic_Atlantic_Spring	HGS22_CapeWrath_Atlantic_Autumn
		PB9_Kattegat_Atlantic_Spring	N_NorthSea_Atlantic_Autumn
		PB10_Skagerrak_Atlantic_Spring
		O_Hamburgsund_Atlantic_Spring
		HGS8_KattegatNorth_Atlantic_Spring
		HGS20_CapeWrath_Atlantic_Spring
Waters surrounding Ireland and Britain vs. neighboring Northeast Atlantic herring	Figure 4	HGS19_TeelinBay_Atlantic_Winter	HGS15_NSSH_Atlantic_Spring
		HGS10_Downs_EnglishChannel_Winter	HGS9_Greenland_Atlantic_Summer
		HGS18_CelticSea_Atlantic_AutumnWinter	PB2_Iceland_Atlantic_Spring
		HGS17_IsleOfMan_IrishSea_Autumn	Q_Norway_Atlantic_Atlantic_Spring
		HGS16_Orkney_NorthSea_Autumn
		HGS20_CapeWrath_Atlantic_Spring
		HGS22_CapeWrath_Atlantic_Autumn
		HGS21_Hebrides_Atlantic_Mixed
		HGS23_Clyde_Atlantic_Spring
		N_NorthSea_Atlantic_Autumn
Northern Atlantic vs. Ireland, Britain and transition zone	Figure 5	HGS19_TeelinBay_Atlantic_Winter	HGS15_NSSH_Atlantic_Spring
		HGS10_Downs_EnglishChannel_Winter	HGS9_Greenland_Atlantic_Summer
		HGS18_CelticSea_Atlantic_AutumnWinter	PB2_Iceland_Atlantic_Spring
		HGS17_IsleOfMan_IrishSea_Autumn	Q_Norway_Atlantic_Atlantic_Spring
		HGS16_Orkney_NorthSea_Autumn	DalFB_Atlantic_Mixed
		HGS20_CapeWrath_Atlantic_Spring	DalInB_Atlantic_Spring
		HGS22_CapeWrath_Atlantic_Autumn	DalNsS_Atlantic_Spring
		HGS21_Hebrides_Atlantic_Mixed	DalBoB_Atlantic_Autumn
		HGS23_Clyde_Atlantic_Spring	DalGeB_Atlantic_Autumn
		N_NorthSea_Atlantic_Autumn	DalNsF_Atlantic_Autumn
		HGS71_Rugen_Baltic_Spring
		HGS72_Rugen_Baltic_Spring
		TysklandS18_Germany_Baltic
		HGS6_Schlei_Baltic_Spring
		HGS5_Schlei_Baltic_Autumn
		HGS11_RingkobingFjord_NorthSea_Spring
		J_Traslovslage_Baltic_Spring
		PB9_Kattegat_Atlantic_Spring
		O_Hamburgsund_Atlantic_Spring
		HGS8_KattegatNorth_Atlantic_Spring
		PB10_Skagerrak_Atlantic_Spring
