## Supplementary material for "The genetic architecture underlying ecological adaptation in Atlantic herring is not consistent with the infinitesimal model": Table S4

### Sheet: chr6
Supplementary Table 3. Genes within inverted regions and 200 kb flanking inversion breakpoints on chromosome 6 an 17 in Atlantic herring.
Gene stable ID	Gene start (bp)	Gene end (bp)	Strand	Gene name	Gene description
ENSCHAG00000026421	22070563	22136108	1	ccdc102a	coiled-coil domain containing 102A
ENSCHAG00000026432	22163625	22215112	1	dok4	docking protein 5
ENSCHAG00000000254	22283771	22320979	1	prmt3	protein arginine methyltransferase 3
ENSCHAG00000000393	22322918	22337328	1	slc6a5	solute carrier family 6 member 5
ENSCHAG00000001429	22388294	22520311	1	NELL1	neural EGFL like 1
ENSCHAG00000006035	22538135	22635103	-1	lrp4	low density lipoprotein receptor-related protein 4
ENSCHAG00000009275	22565131	22582240	-1		cytoskeleton associated protein 5
ENSCHAG00000009457	22723054	22755006	-1	MAPK8IP1	mitogen-activated protein kinase 8 interacting protein 1
ENSCHAG00000009492	22761478	22789118	-1	CRY2	cryptochrome-2-like
ENSCHAG00000010142	22790592	22793409	-1	slc35c1	solute carrier family 35 member C1
ENSCHAG00000010152	22904373	22905641	1	CHST1	carbohydrate sulfotransferase 1
ENSCHAG00000010161	22939966	22941265	1		guanylyl cyclase-activating protein 2-like
ENSCHAG00000010323	22942975	22944629	1		guanylyl cyclase-activating protein 2-like
ENSCHAG00000010328	22949673	22952885	1		retinal cone rhodopsin-sensitive cGMP 3',5'-cyclic phosphodiesterase subunit gamma-like
ENSCHAG00000010344	22957405	22960023	1		guanylyl cyclase-activating protein 2-like
ENSCHAG00000010352	22961717	22963921	1		guanylyl cyclase-activating protein 2-like
ENSCHAG00000010556	23000463	23004607	1		Clupea harengus actin, alpha cardiac muscle 1-like (LOC105902989), mRNA.
ENSCHAG00000010585	23015435	23130028	1	shank2a	SH3 and multiple ankyrin repeat domains 2a
ENSCHAG00000011070	23132576	23147168	-1	cttn	cortactin
ENSCHAG00000013547	23157143	23200261	-1	ppfia1	PTPRF interacting protein alpha 1
ENSCHAG00000022309	23247161	23256656	1	arfgap2	ADP-ribosylation factor GTPase activating protein 2
ENSCHAG00000022581	23258129	23261366	-1	si:ch211-71n6.4	liver carboxylesterase 1-like
ENSCHAG00000022595	23263090	23266681	-1	pex16	peroxisomal biogenesis factor 16
ENSCHAG00000022634	23297103	23345130	1	large2	LARGE xylosyl- and glucuronyltransferase 2
ENSCHAG00000023121	23491042	23514959	1	kifc3	kinesin family member C3
ENSCHAG00000023341	23517679	23528659	-1	wt1b	Wilms tumor protein homolog
ENSCHAG00000023358	23538421	23543735	1	eif3m	eukaryotic translation initiation factor 3 subunit M
ENSCHAG00000023387	23546001	23550218	1	prrg4	proline rich and Gla domain 4
ENSCHAG00000023395	23551060	23566779	1	qser1	glutamine and serine rich 1
ENSCHAG00000023431	23572986	23578302	1	depdc7a	DEP domain-containing protein 7-like
ENSCHAG00000023488	23583336	23597683	-1	cstf3	cleavage stimulation factor subunit 3
ENSCHAG00000024029	23598504	23601098	1	rps13	ribosomal protein S13
ENSCHAG00000024036	23600148	23600368	1	SNORA73	Small nucleolar RNA SNORA73 family
ENSCHAG00000024081	23614691	23703373	1	plekha7b	pleckstrin homology domain containing A7
ENSCHAG00000024518	23714777	23871240	1	sox6	SRY-box transcription factor 6
ENSCHAG00000024777	24019055	24032900	1	pde3b	phosphodiesterase 3B
ENSCHAG00000024816	24040515	24082987	1	PHLPP2	PH domain and leucine rich repeat protein phosphatase 2
ENSCHAG00000024864	24089969	24091264	-1	marveld3	MARVEL domain containing 3
ENSCHAG00000024908	24092990	24117587	1	usp10	ubiquitin specific peptidase 10
ENSCHAG00000025641	24127129	24144230	1	crispld2	cysteine-rich secretory protein LCCL domain containing 2
ENSCHAG00000025733	24175521	24187324	-1	hnf4b	hepatic nuclear factor 4, beta
ENSCHAG00000025742	24447221	24571140	1	zfhx3	zinc finger homeobox 3
ENSCHAG00000025806	24740810	24759502	-1	dhx38	DEAH-box helicase 38
ENSCHAG00000026159	24760425	24765774	-1	cyb5b	cytochrome b5-like
ENSCHAG00000026161	24776097	24779382	-1	zgc:162592	probable G-protein coupled receptor 21
ENSCHAG00000026164	24815412	24855481	-1	cpne7	copine-7-like
ENSCHAG00000026227	24967160	24977721	1	zgc:153993	apoptosis regulator BAX-like
ENSCHAG00000026232	24996098	24999659	1	fgf19	fibroblast growth factor 19
	Genes 200 kb upstream of breakpoints
	Genes within inverted region

### Sheet: chr17
Gene stable ID	Gene start (bp)	Gene end (bp)	Strand	Gene name	Gene description
ENSCHAG00000005830	25599854	25658887	1	sugct	succinyl-CoA:glutarate-CoA transferase
ENSCHAG00000006846	25815050	25842835	-1	nphp3	nephronophthisis 3
ENSCHAG00000007217	25846961	25847821	-1	otud1	OTU deubiquitinase 1
ENSCHAG00000007235	25873061	25882084	1	uba5	ubiquitin-like modifier activating enzyme 5
ENSCHAG00000007460	25958340	25960377	-1	mettl4	methyltransferase like 4
ENSCHAG00000007558	25964540	25990979	1	smchd1	structural maintenance of chromosomes flexible hinge domain containing 1
ENSCHAG00000009907	25992602	26005951	1	emilin2b	elastin microfibril interfacer 2b
ENSCHAG00000009970	26006635	26021421	-1		lipin 2
ENSCHAG00000010694	26029725	26061374	-1	myom1b	myomesin 1b
ENSCHAG00000012083	26067721	26072687	1	myl12.1	myosin regulatory light chain 2, smooth muscle minor isoform
ENSCHAG00000012166	26097332	26102059	1	fastkd3	FAST kinase domains 3
ENSCHAG00000012173	26102393	26107934	-1	chmp5a	charged multivesicular body protein 5
ENSCHAG00000012227	26114969	26120259	-1	OPRK1	opioid receptor kappa 1
ENSCHAG00000012542	26148230	26150506	1	RGS20	regulator of G protein signaling 20
ENSCHAG00000012550	26152187	26158302	-1	lypla1	lysophospholipase 1
ENSCHAG00000012568	26158698	26163597	1	mrpl15	mitochondrial ribosomal protein L15
ENSCHAG00000012574	26170494	26172220	1	sox32	SRY-box transcription factor 32
ENSCHAG00000012622	26186097	26189026	1	sox17	SRY-box transcription factor 17
ENSCHAG00000012642	26213403	26311115	1	LYN	LYN proto-oncogene, Src family tyrosine kinase
ENSCHAG00000012743	26233565	26322166	-1		ribosomal protein S20
ENSCHAG00000012829	26238121	26241699	-1	plag1	pleiomorphic adenoma gene 1
ENSCHAG00000012838	26248237	26252963	1	chchd7	coiled-coil-helix-coiled-coil-helix domain containing 7
ENSCHAG00000012868	26254320	26262439	-1	sdr16c5b	short chain dehydrogenase/reductase family 16C, member 5b
ENSCHAG00000012956	26265279	26357395	-1	penkb	proenkephalin b
ENSCHAG00000013159	26320706	26322166	-1	RPS20	ribosomal protein S20
ENSCHAG00000013211	26327069	26328813	-1	plag1	pleiomorphic adenoma gene 1
ENSCHAG00000013250	26335324	26341640	1	chchd7	coiled-coil-helix-coiled-coil-helix domain containing 7
ENSCHAG00000013271	26342974	26350876	-1	sdr16c5b	short chain dehydrogenase/reductase family 16C, member 5b
ENSCHAG00000013555	26401615	26410592	1	unm_hu7910	un-named hu7910
ENSCHAG00000013824	26412138	26415659	-1	ggh	gamma-glutamyl hydrolase (conjugase, folylpolygammaglutamyl hydrolase)
ENSCHAG00000014122	26417999	26425303	-1	ggh	gamma-glutamyl hydrolase (conjugase, folylpolygammaglutamyl hydrolase)
ENSCHAG00000014309	26425414	26428697	-1	ggh	gamma-glutamyl hydrolase (conjugase, folylpolygammaglutamyl hydrolase)
ENSCHAG00000014381	26430273	26448870	1	nsmaf	neutral sphingomyelinase (N-SMase) activation associated factor
ENSCHAG00000015969	26493511	26532425	1	slc4a2b	solute carrier family 4 member 2b
ENSCHAG00000000713	26555638	26556827	1		mannose-specific lectin-like
ENSCHAG00000000970	26561156	26589728	1	nrbp2b	nuclear receptor-binding protein 2-like
ENSCHAG00000001507	26597357	26678458	1	xylb	xylulokinase homolog (H. influenzae)
ENSCHAG00000005635	26694095	26738362	1	acvr2ba	activin A receptor type 2Ba
ENSCHAG00000006636	26745817	26750625	1	EXOG	exo/endonuclease G
ENSCHAG00000006779	26765994	26872298	-1	scn5lab	sodium channel, voltage gated, type V-like, alpha b
ENSCHAG00000012331	26896309	26908326	1	wdr48a	WD repeat domain 48
ENSCHAG00000013819	26910413	26917906	-1	gorasp1b	golgi reassembly stacking protein 1b
ENSCHAG00000013989	26942429	26958615	1	tfr1b	transferrin receptor 1b
ENSCHAG00000014135	26955506	26965391	1	tnk2a	tyrosine kinase, non-receptor, 2a
ENSCHAG00000014194	26991553	27033681	1	tmtopsb	teleost multiple tissue opsin b
ENSCHAG00000014334	27076306	27078111	1	adipoqa	adiponectin, C1Q and collagen domain containing, a
ENSCHAG00000014386	27078526	27081327	-1	and1	actinodin1
ENSCHAG00000014427	27087130	27087946	-1	cops9	COP9 signalosome subunit 9
ENSCHAG00000014436	27088412	27088880	-1	otos	otospiralin
ENSCHAG00000014447	27089974	27092438	-1	apodb	apolipoprotein D-like
ENSCHAG00000014496	27104069	27111392	1	mynn	myoneurin
ENSCHAG00000014506	27114599	27116332	1	lrrc34	leucine rich repeat containing 34
ENSCHAG00000014557	27119876	27125925	-1	lrrc31	leucine rich repeat containing 31
ENSCHAG00000014599	27129343	27136199	-1	skilb	SKI-like proto-oncogene b
ENSCHAG00000014706	27171352	27172866	1	cldn11b	claudin-11-like
ENSCHAG00000014740	27174795	27181298	-1	slc7a14b	solute carrier family 7 member 14b
ENSCHAG00000014802	27196871	27198595	-1	rpl22l1	ribosomal protein L22 like 1
ENSCHAG00000014895	27199827	27202415	-1	eif5a	eukaryotic translation initiation factor 5A2
ENSCHAG00000015013	27208121	27252796	-1	TNIK	TRAF2 and NCK interacting kinase
ENSCHAG00000019971	27269824	27301104	-1	pld1b	phospholipase D1b
ENSCHAG00000023319	27308080	27310158	1	ghsrb	growth hormone secretagogue receptor type 1-like
ENSCHAG00000023326	27312403	27341147	-1	fndc3bb	fibronectin type III domain containing 3Bb
ENSCHAG00000023580	27380101	27387664	1	larp4b	La ribonucleoprotein 4B
ENSCHAG00000023650	27391469	27498035	1	dip2ca	disco-interacting protein 2 homolog Ca
ENSCHAG00000024539	27503096	27516671	-1	zmynd11	zinc finger, MYND-type containing 11
ENSCHAG00000024695	27524156	27554759	1	vipr2	vasoactive intestinal peptide receptor 2
	Genes 200 kb upstream of breakpoints
	Genes within inverted region
